# Gene-centered identification of cis-regulatory islands reveals regulatory landscapes complementary to motif-centric approaches

**DOI:** 10.64898/2026.01.05.697455

**Authors:** Yoshihiro Ohmori

## Abstract

Cis-regulatory elements constitute a fundamental layer of gene regulation, yet their computational identification has largely relied on transcription factor (TF)–centric frameworks that assume genome-wide background normalization and explicit TF binding models. While effective at the genome scale, such assumptions are less appropriate for gene-centered analyses, where local sequence composition rather than global averages defines the relevant regulatory context. Here, we introduce a TF-independent framework for the gene-centered identification of cis-regulatory islands (GCIC), which detects regulatory structure based on the local enrichment and diversity of short cis-regulatory sequence words derived from curated plant regulatory elements. Cis-regulatory islands are identified through the spatial overlap of independently enriched motif families, without relying on TF identity, binding affinity, or genome-wide normalization. Application of the GCIC framework to the *DROOPING LEAF* (*DL*) locus in rice identifies discrete cis-regulatory islands, including one that coincides with a previously characterized intronic regulatory region, and reveals spatial patterns distinct from those detected by PWM-based motif scanning and motif clustering approaches. Genome-wide analyses further show that cis-regulatory islands are broadly distributed across genes but exhibit heterogeneous motif-family usage: regulatory vocabulary diversity expands at the gene level, whereas individual islands preferentially reuse a limited set of motif-family combinations. These results indicate that cis-regulatory organization is best described as a gene-centered property of sequence vocabulary usage, in which regulatory diversity arises through gene-specific deployment and constrained reuse of motif-family combinations rather than unrestricted combinatorial complexity. The GCIC framework thus provides a complementary representation of regulatory landscapes tailored to gene-centered analyses, capturing regulatory features that are not readily detected by motif-centric approaches optimized for genome-wide inference.
