## Supplementary Data and Tables (GCIC analysis) for "Gene-centered identification of cis-regulatory islands reveals regulatory landscapes complementary to motif-centric approaches": SupplementaryData1_family_map.tsv

motif	family
-10PEHVPSBD	TATA_like
-141NTG13	Stress
-284MOTIFZMSBE1	MYB
-300CORE	TATA_like
-300ELEMENT	TATA_like
-300MOTIFZMZEIN	bZIP
-314MOTIFZMSBE1	TATA_like
14BPATERD1	Other
20NTNTNOS	bZIP
23BPUASNSCYCB1	Other
23BPZM27KDAZEIN	Other
27BPDRCONSENSUSPS25S	Other
2SSEEDPROTBANAPA	Other
3AF1BOXPSRBCS3	TATA_like
5256BOXLELAT5256	TATA_like
5659BOXLELAT5659	bZIP
AACACOREOSGLUB1	Other
AACAOSGLUB1	Other
AAGACGTAGATACL12	bZIP
ABADESI1	bZIP
ABADESI2	bZIP
ABAREG2	ABRE
ABASEED1	ABRE
ABFOS	bZIP
ABRE2HVA1	ABRE
ABRE2HVA22	ABRE
ABRE3HVA1	ABRE
ABRE3HVA22	ABRE
ABRE3OSRAB16	ABRE
ABREA2HVA1	ABRE
ABREATCONSENSUS	ABRE
ABREATRD22	ABRE
ABREAZMRAB28	ABRE
ABREBNNAPA	ABRE
ABREBZMRAB28	ABRE
ABRECE1HVA22	ABRE
ABRECE3HVA1	ABRE
ABRECE3ZMRAB28	ABRE
ABREDISTBBNNAPA	ABRE
ABRELATERD1	ABRE
ABREMOTIFAOSOSEM	ABRE
ABREMOTIFIIIOSRAB16B	ABRE
ABREMOTIFIOSRAB16B	ABRE
ABREOSRAB21	ABRE
ABRERATCAL	ABRE
ABRETAEM	ABRE
ABREZMRAB28	ABRE
ACGTABOX	bZIP
ACGTABREMOTIFA2OSEM	bZIP
ACGTABREMOTIFAOSOSEM	bZIP
ACGTATERD1	bZIP
ACGTOSGLUB1	bZIP
ACGTROOT1	bZIP
ACGTSEED2	bZIP
ACGTSEED3	bZIP
ACGTCBOX	bZIP
CAATBOX1	CAAT
CAATBOX2	CAAT
CCAATBOX1	CAAT
MYBCORE	MYB
MYBCOREATCYCB1	MYB
MYB1AT	MYB
MYB2AT	MYB
MYBPLANT	MYB
WBOXATNPR1	WRKY
WBOXHVISO1	WRKY
WBOXNTCHN48	WRKY
WRKY71OS	WRKY
GATABOX	GATA
GATA	GATA
DOFCOREZM	DOF
GT1CONSENSUS	GT
GT1CORE	GT
Other	Other
