## Supplementary Data and Tables (GCIC analysis) for "Gene-centered identification of cis-regulatory islands reveals regulatory landscapes complementary to motif-centric approaches": SupplementaryTableS1.xlsx

### Sheet: Table1
Supplementary Table S1. Conceptual comparison of major experimental and computational frameworks for cis-regulatory sequence analysis.
Major experimental and computational frameworks for cis-regulatory sequence analysis are compared according to their primary observables, analytical units, and core assumptions regarding regulatory organization. Rather than evaluating performance, this table highlights conceptual differences in how regulatory information is defined, detected, and interpreted across methods. GCIC is presented as a…
Methodological class	Primary observable	Analytical unit	Core assumptions	Information explicitly captured	Information not explicitly captured
Comparative genomics (phylogenetic footprinting)	Evolutionary sequence conservation	Aligned noncoding genomic regions	Functional regulatory elements are evolutionarily constrained	Conserved noncoding sequences across species	Gene-specific regulatory organization; lineage-specific or rapidly evolving regulatory elements
Motif-based sequence analysis (PWM scanning)	Matches to transcription factor binding motifs	Short sequence motifs (PWM hits)	Regulatory information is encoded as combinations of TF binding sites; genome-wide background provides a commonly used null model	Motif occurrences and enrichment patterns	Regulatory organization conditioned on individual genes; local sequence composition effects
Motif clustering approaches (CRM detection)	Dense clusters of PWM hits	Genomic intervals containing clustered motifs	Functional regulatory modules correspond to dense motif clusters	Extended cis-regulatory modules	Gene-centered regulatory structure; separation of regulatory organization from low-complexity sequence composition
Chromatin accessibility assays (DNase-seq, ATAC-seq)	Open chromatin regions	Accessible genomic regions	Chromatin accessibility correlates with regulatory activity	Regions permissive to regulatory factor binding	Sequence-level regulatory organization; gene-centered regulatory context
Massively parallel reporter assays (MPRA, lentiMPRA)	Reporter gene expression	Predefined sequence fragments	Measured activity in reporter context reflects regulatory potential	Quantitative regulatory activity of tested fragments	Native genomic context; endogenous gene-centered regulatory organization
Deep learning–based regulatory models	Predicted regulatory activity or binding probability	Fixed-length genomic sequences	Genome-wide training captures regulatory sequence features	Predictive associations between sequence and regulatory readouts	Gene-centered regulatory organization beyond genome-wide average sequence–function relationships
GCIC (this study)	Local enrichment and diversity of cis-regulatory sequence vocabularies	Gene-centered genomic regions	Cis-regulatory organization emerges from local sequence composition conditioned on individual genes	Gene-centered cis-regulatory islands defined by coordinated motif family enrichment	Direct prediction of TF binding or regulatory activity
