## Supplementary Data and Tables (GCIC analysis) for "Gene-centered identification of cis-regulatory islands reveals regulatory landscapes complementary to motif-centric approaches": SupplementaryTableS3.xlsx

### Sheet: Supp_motif_vocabulary
Supplementary Table S3 | Motif-family vocabulary frequencies across GCIC islands
This table lists motif-family vocabularies identified across GCIC islands and their genome-wide frequencies. Each motif-family vocabulary is defined as a unique combination of motif families present within an individual GCIC island. For each vocabulary, the table reports the number of GCIC islands exhibiting that motif-family combination. These data underlie the analysis of motif-family vocabular…
motif_family	count	rank	fraction	cumulative_fraction
ABRE+bZIP	12638	1	0.457352	0.457352
DOF+GT	2570	2	0.0930047	0.550356
GATA+GT	1384	3	0.050085	0.600442
DOF+TATA_like	736	4	0.0266348	0.627076
GT+TATA_like	618	5	0.0223646	0.649441
WRKY+bZIP	571	6	0.0206637	0.670105
ABRE+Other	502	7	0.0181667	0.688271
MYB+Other	501	8	0.0181305	0.706402
DOF+GATA	431	9	0.0155973	0.721999
ABRE+WRKY	399	10	0.0144393	0.736438
Other+TATA_like	398	11	0.0144031	0.750841
MYB+WRKY	314	12	0.0113632	0.762205
CAAT+MYB	286	13	0.0103499	0.772555
GT+MYB	280	14	0.0101328	0.782687
CAAT+WRKY	271	15	0.00980711	0.792494
GATA+MYB	271	16	0.00980711	0.802302
GATA+TATA_like	265	17	0.00958998	0.811892
ABRE+TATA_like	261	18	0.00944523	0.821337
CAAT+TATA_like	232	19	0.00839576	0.829733
DOF+MYB	225	20	0.00814244	0.837875
CAAT+Other	224	21	0.00810625	0.845981
CAAT+GATA	217	22	0.00785293	0.853834
CAAT+GT	206	23	0.00745485	0.861289
ABRE+WRKY+bZIP	202	24	0.0073101	0.868599
TATA_like+WRKY	201	25	0.00727391	0.875873
Other+bZIP	193	26	0.0069844	0.882857
GATA+WRKY	190	27	0.00687584	0.889733
GT+Other	189	28	0.00683965	0.896573
GT+WRKY	186	29	0.00673108	0.903304
DOF+WRKY	181	30	0.00655014	0.909854
GATA+bZIP	181	31	0.00655014	0.916404
CAAT+DOF	177	32	0.00640538	0.92281
ABRE+MYB	160	33	0.00579018	0.9286
ABRE+GT	159	34	0.00575399	0.934354
MYB+bZIP	159	35	0.00575399	0.940108
Other+WRKY	152	36	0.00550067	0.945609
MYB+TATA_like	148	37	0.00535592	0.950964
GT+bZIP	140	38	0.00506641	0.956031
TATA_like+bZIP	133	39	0.00481309	0.960844
DOF+Other	129	40	0.00466833	0.965512
GATA+Other	121	41	0.00437882	0.969891
CAAT+bZIP	105	42	0.0037998	0.973691
ABRE+GATA	101	43	0.00365505	0.977346
ABRE+CAAT	94	44	0.00340173	0.980748
DOF+bZIP	89	45	0.00322079	0.983968
ABRE+DOF	74	46	0.00267796	0.986646
ABRE+Other+bZIP	51	47	0.00184562	0.988492
DOF+GT+TATA_like	49	48	0.00177324	0.990265
DOF+GATA+GT	48	49	0.00173705	0.992002
ABRE+MYB+bZIP	43	50	0.00155611	0.993558
ABRE+TATA_like+bZIP	26	51	0.000940904	0.994499
ABRE+GT+bZIP	12	52	0.000434263	0.994934
ABRE+GATA+bZIP	11	53	0.000398075	0.995332
GATA+GT+TATA_like	9	54	0.000325698	0.995657
ABRE+CAAT+bZIP	8	55	0.000289509	0.995947
DOF+GATA+TATA_like	6	56	0.000217132	0.996164
ABRE+DOF+bZIP	5	57	0.000180943	0.996345
ABRE+GT+Other	5	58	0.000180943	0.996526
DOF+GT+Other	5	59	0.000180943	0.996707
GATA+GT+bZIP	5	60	0.000180943	0.996888
GATA+Other+TATA_like	5	61	0.000180943	0.997069
CAAT+GATA+GT	4	62	0.000144754	0.997213
GATA+GT+MYB	4	63	0.000144754	0.997358
GATA+GT+WRKY	4	64	0.000144754	0.997503
GT+Other+TATA_like	4	65	0.000144754	0.997648
ABRE+CAAT+WRKY	3	66	0.000108566	0.997756
CAAT+GT+MYB	3	67	0.000108566	0.997865
DOF+GT+MYB	3	68	0.000108566	0.997973
DOF+Other+TATA_like	3	69	0.000108566	0.998082
GT+MYB+TATA_like	3	70	0.000108566	0.998191
GT+TATA_like+WRKY	3	71	0.000108566	0.998299
ABRE+DOF+GT	2	72	7.23772e-05	0.998372
ABRE+GATA+GT	2	73	7.23772e-05	0.998444
ABRE+MYB+Other	2	74	7.23772e-05	0.998516
CAAT+DOF+bZIP	2	75	7.23772e-05	0.998589
DOF+GATA+MYB	2	76	7.23772e-05	0.998661
GATA+GT+Other	2	77	7.23772e-05	0.998733
GT+TATA_like+bZIP	2	78	7.23772e-05	0.998806
MYB+Other+TATA_like	2	79	7.23772e-05	0.998878
MYB+TATA_like+WRKY	2	80	7.23772e-05	0.998951
TATA_like+WRKY+bZIP	2	81	7.23772e-05	0.999023
ABRE+CAAT+GATA	1	82	3.61886e-05	0.999059
ABRE+CAAT+GATA+bZIP	1	83	3.61886e-05	0.999095
ABRE+GATA+TATA_like	1	84	3.61886e-05	0.999131
ABRE+GATA+WRKY	1	85	3.61886e-05	0.999168
CAAT+DOF+GT	1	86	3.61886e-05	0.999204
CAAT+DOF+TATA_like	1	87	3.61886e-05	0.99924
CAAT+GATA+MYB	1	88	3.61886e-05	0.999276
CAAT+GT+TATA_like	1	89	3.61886e-05	0.999312
CAAT+GT+WRKY	1	90	3.61886e-05	0.999349
CAAT+MYB+Other	1	91	3.61886e-05	0.999385
CAAT+MYB+TATA_like	1	92	3.61886e-05	0.999421
CAAT+MYB+WRKY	1	93	3.61886e-05	0.999457
CAAT+TATA_like+WRKY	1	94	3.61886e-05	0.999493
CAAT+TATA_like+bZIP	1	95	3.61886e-05	0.99953
DOF+GATA+bZIP	1	96	3.61886e-05	0.999566
DOF+MYB+Other	1	97	3.61886e-05	0.999602
DOF+MYB+TATA_like	1	98	3.61886e-05	0.999638
DOF+MYB+WRKY	1	99	3.61886e-05	0.999674
DOF+Other+WRKY	1	100	3.61886e-05	0.99971
GATA+MYB+WRKY	1	101	3.61886e-05	0.999747
GATA+TATA_like+bZIP	1	102	3.61886e-05	0.999783
GT+MYB+Other	1	103	3.61886e-05	0.999819
MYB+Other+bZIP	1	104	3.61886e-05	0.999855
MYB+TATA_like+bZIP	1	105	3.61886e-05	0.999891
Other+TATA_like+WRKY	1	106	3.61886e-05	0.999928
Other+TATA_like+bZIP	1	107	3.61886e-05	0.999964
Other+WRKY+bZIP	1	108	3.61886e-05	1
